# A microglia clonal inflammatory disorder in Alzheimer’s Disease

**DOI:** 10.1101/2024.01.25.577216

**Authors:** Rocio Vicario, Stamatina Fragkogianni, Leslie Weber, Tomi Lazarov, Yang Hu, Samantha Y. Hayashi, Barbara P. Craddock, Nicholas D. Socci, Araitz Alberdi, Ann Baako, Oyku Ay, Masato Ogishi, Estibaliz Lopez-Rodrigo, Rajya Kappagantula, Agnes Viale, Christine A. Iacobuzio-Donahue, Ting Zhou, Richard M Ransohoff, Richard Chesworth, Netherlands Brain Bank, Omar Abdel-Wahab, Bertrand Boisson, Olivier Elemento, Jean-Laurent Casanova, W. Todd Miller, Frederic Geissmann

## Abstract

Somatic genetic heterogeneity resulting from post-zygotic DNA mutations is widespread in human tissues and can cause diseases, however few studies have investigated its role in neurodegenerative processes such as Alzheimer’s Disease (AD). Here we report the selective enrichment of microglia clones carrying pathogenic variants, that are not present in neuronal, glia/stromal cells, or blood, from patients with AD in comparison to age-matched controls. Notably, microglia-specific AD-associated variants preferentially target the MAPK pathway, including recurrent CBL ring-domain mutations. These variants activate ERK and drive a microglia transcriptional program characterized by a strong neuro-inflammatory response, both *in vitro* and in patients. Although the natural history of AD-associated microglial clones is difficult to establish in human, microglial expression of a MAPK pathway activating variant was previously shown to cause neurodegeneration in mice, suggesting that AD-associated neuroinflammatory microglial clones may contribute to the neurodegenerative process in patients.

**One-Sentence Summary:** A subset of Alzheimer Disease patients carry mutant microglia somatic clones which promote neuro-inflammation.
